# AVITI sequencing of a four-generation CEPH/Utah pedigree confirms low mutation rates at homopolymer loci despite their low sequence complexity

**DOI:** 10.1101/2025.09.25.678675

**Authors:** Hannah C. Happ, Thomas A. Sasani, Derek Warner, Deborah W. Neklason, Aaron R. Quinlan

**Author notes:** Correspondence: Hannah C. Happ, Aaron R. Quinlan.

## Abstract

**Background:** Short tandem repeats (STRs) and homopolymers are among the most mutable loci in the human genome. Despite their presumed mutability owing to replication slippage, homopolymer loci exhibit lower mutation rates and minimal paternal age effects compared to other STRs. This paradox questions if technical limitations, rather than biological mechanisms, explain these observations.

**Results:** We used the Element Biosciences AVITI platform to sequence the genomes of a 48-member, four-generation CEPH/Utah pedigree. As the AVITI platform reduces error rates at repetitive sequences compared to Illumina, this design enabled accurate mutation discovery at 90% of assayed homopolymers and a 1.7-fold increase in discoverable mutations compared to Illumina. We identified a median of 35 *de novo* homopolymer mutations per trio and a mutation rate of 5.28 × 10^−5^ DNMs per locus per generation, confirming a lower rate than dinucleotides (1.94 × 10^−4^). Most DNMs were single base-pair expansions or contractions. Despite comprising <1% of homopolymer loci, G/C homopolymers showed 18-fold higher mutation rates than A/T homopolymers; in contrast, the high dinucleotide mutation rate is not driven by a particular motif class. Parent-of-origin analysis revealed 78% of homopolymer mutations are paternal in origin, but no significant paternal age effect was observed.

**Conclusions:** This study confirms that homopolymers exhibit lower mutation rates and lack strong paternal age effects compared to other STRs, likely owing to the combination of a lower propensity to form slippage-causing secondary structures and more efficient mismatch repair. Our set of high-quality mutations suggest these phenomena are biological rather than technical in nature. Finally, we demonstrate that AVITI sequencing unlocks previously intractable regions of the genome and will be a powerful tool for continued investigation of repeat mutation.
