## Additional table 2 for "AVITI sequencing of a four-generation CEPH/Utah pedigree confirms low mutation rates at homopolymer loci despite their low sequence complexity"

### Sheet: Sheet1
Generation	Kindred_ID	Sample_ID	Alternative_sample_ID	Sequencing	Element_BAM_ID	Sequencing_core	Element_chemistry	Element_median_depth	Illumina_median_depth	Element_median_insert_size	Illumina_median_insert_size
G1	1463	2213	NA12892	Element, Illumina	2213-E	Element Biosciences	Cloudbreak UltraQ (Q50)	55	35	390	317
G1	1463	2214	NA12891	Element, Illumina	2214-E	Element Biosciences	Cloudbreak UltraQ (Q50)	49	35	367	317
G1	1463	2280	NA12890	Element, Illumina	2280-E	Element Biosciences	Cloudbreak UltraQ (Q50)	43	34	349	327
G1	1463	2281	NA12889	Element, Illumina	2281-E	Element Biosciences	Cloudbreak UltraQ (Q50)	60	38	339	339
G2	1463	2188	NA12878	Element, Illumina	2188-E	Element Biosciences	Cloudbreak UltraQ (Q50)	79	34	376	341
G2	1463	2209	NA12877	Element, Illumina	2209-E	Element Biosciences	Cloudbreak UltraQ (Q50)	48	34	388	341
G3	1463	2187	NA12887	Element, Illumina	2187-E	Element Biosciences	Cloudbreak UltraQ (Q50)	51	37	342	309
G3	1463	2189	NA12886	Element, Illumina	2189-E	Element Biosciences	Cloudbreak UltraQ (Q50)	42	35	320	385
G3	1463	2210	200013	Element, Illumina	2210-U	University of Utah	Cloudbreak Freestyle (Q40)	48	32	189	381
G3	1463	2211	NA12881	Element, Illumina	2211-E	Element Biosciences	Cloudbreak UltraQ (Q50)	59	33	370	374
G3	1463	2212	NA12882	Element, Illumina	2212-E	Element Biosciences	Cloudbreak UltraQ (Q50)	47	37	365	385
G3	1463	2215	NA12884	Element, Illumina	2215-E	Element Biosciences	Cloudbreak UltraQ (Q50)	57	34	408	350
G3	1463	2216	NA12879	Element, Illumina	2216-E	Element Biosciences	Cloudbreak UltraQ (Q50)	71	34	311	381
G3	1463	2217	NA12885	Element, Illumina	2217-E	Element Biosciences	Cloudbreak UltraQ (Q50)	45	32	344	342
G3	1463	2298	NA12883	Element, Illumina	2298-E	Element Biosciences	Cloudbreak UltraQ (Q50)	61	43	396	357
G3	1463	4874	200009	Element, Illumina	4874-U	University of Utah	Cloudbreak Freestyle (Q40)	64	37	205	379
G3_spouse	1463	200080		Element, Illumina	200080-E	Element Biosciences	Cloudbreak UltraQ (Q50)	80		354
G3_spouse	1463	200100		Element, Illumina	200100-E	Element Biosciences	Cloudbreak UltraQ (Q50)	36		311
G3_spouse	1463	200110		Element	200110-U	University of Utah	Cloudbreak Freestyle (Q40)	36		319
G3_spouse	1463	200090		Element	200090-U	University of Utah	Cloudbreak Freestyle (Q40)	35		314
G3_spouse	1463	200130		Element	200130-U	University of Utah	Cloudbreak Freestyle (Q40)	37		319
G4	1463	200081		Element	200081-E	Element Biosciences	Cloudbreak UltraQ (Q50)	41		307
G4	1463	200082		Element	200082-E	Element Biosciences	Cloudbreak UltraQ (Q50)	43		324
G4	1463	200084		Element	200084-E	Element Biosciences	Cloudbreak UltraQ (Q50)	35		366
G4	1463	200085		Element	200085-E	Element Biosciences	Cloudbreak UltraQ (Q50)	39		302
G4	1463	200086		Element	200086-E	Element Biosciences	Cloudbreak UltraQ (Q50)	23		372
G4	1463	200087		Element	200087-E	Element Biosciences	Cloudbreak UltraQ (Q50)	77		350
G4	1463	200101		Element	200101-E	Element Biosciences	Cloudbreak UltraQ (Q50)	30		387
G4	1463	200102		Element	200102-E	Element Biosciences	Cloudbreak UltraQ (Q50)	33		408
G4	1463	200103		Element	200103-E	Element Biosciences	Cloudbreak UltraQ (Q50)	74		370
G4	1463	200104		Element	200104-E	Element Biosciences	Cloudbreak UltraQ (Q50)	48		362
G4	1463	200105		Element	200105-E	Element Biosciences	Cloudbreak UltraQ (Q50)	56		333
G4	1463	200106		Element	200106-E	Element Biosciences	Cloudbreak UltraQ (Q50)	52		372
G4	1463	200111		Element	200111-U	University of Utah	Cloudbreak Freestyle (Q40)	77		328.5
G4	1463	200112		Element	200112-U	University of Utah	Cloudbreak Freestyle (Q40)	35		222
G4	1463	200113		Element	200113-U	University of Utah	Cloudbreak Freestyle (Q40)	35		298
G4	1463	200114		Element	200114-U	University of Utah	Cloudbreak Freestyle (Q40)	45		295
G4	1463	200115		Element	200115-U	University of Utah	Cloudbreak Freestyle (Q40)	45		357
G4	1463	200116		Element	200116-U	University of Utah	Cloudbreak Freestyle (Q40)	53		338.5
G4	1463	200091		Element	200091-U	University of Utah	Cloudbreak Freestyle (Q40)	46		294
G4	1463	200092		Element	200092-U	University of Utah	Cloudbreak Freestyle (Q40)	41		321
G4	1463	200093		Element	200093-U	University of Utah	Cloudbreak Freestyle (Q40)	33		307
G4	1463	200131		Element	200131-U	University of Utah	Cloudbreak Freestyle (Q40)	41		292
G4	1463	200132		Element	200132-U	University of Utah	Cloudbreak Freestyle (Q40)	38		285
G4	1463	200134		Element	200134-U	University of Utah	Cloudbreak Freestyle (Q40)	36		321
G4	1463	200138		Element	200138-U	University of Utah	Cloudbreak Freestyle (Q40)	36		391
G4	1463	200139		Element	200139-U	University of Utah	Cloudbreak Freestyle (Q40)	42		346
G4	1463	201310		Element	201310-U	University of Utah	Cloudbreak Freestyle (Q40)	52		292
